# Pervasive species-specific repulsion among adult tropical trees

**DOI:** 10.1101/2022.02.12.480223

**Authors:** Michael Kalyuzhny, Jeffrey K. Lake, S. Joseph Wright, Annette M. Ostling

## Abstract

For species to coexist, performance must decline as the density of conspecific individuals increases. Although evidence for such Conspecific Negative Density Dependence (CNDD) exists in forests, the spatial repulsion it should produce has not been demonstrated in adults. Here we show that in comparison to a null model of stochastic birth, death and limited dispersal, the adults of dozens of tropical forest tree species show almost ubiquitous and strong spatial repulsion, some to surprising distances of ~100 meters. We use simulations to show such strong repulsion can only occur if CNDD considerably exceeds Heterospecific Negative Density Dependence, an even stronger condition required for coexistence, and that large-scale repulsion can indeed result from small-scale CNDD. These results highlight the power of limited dispersal spatial null models.

**One-Sentence Summary:** Spatial distributions of tropical trees reflect a strong negative effect of conspecifics, exceeding that of heterospecifics
