## Supplementary material for "Pervasive species-specific repulsion among adult tropical trees": Data S1

### Sheet: Data
SpeciesCode	Genus	Species	Rep_Threshold	HML2001Distance	HML2008DistanceFit	abd_adults_2015	EA(20) HML2008	EA(20) HML2008 Pvalue	ED (mean) HML2008	ED (mean) HML2008 Pvalue	EA(20) HML2001	EA(20) HML2001 Pval	ED (mean) HML2001	ED (mean) HML2001 Pval
alchco	Alchornea	costaricensis	20	12		115					-1.46669	0	1.37277	0
anacex	Anacardium	excelsum	60	25.9	18.2029	19	-2.52202	0	1.56874	0	-1.86854	0.00339943	1.20252	0
apeime	Apeiba	aspera	30	8.4		123					-3.48366	0	1.87637	0
ast1st	Astrocaryum	standleyanum	8	12.3		132					-2.38123	0	1.33868	0
ast2gr	Astronium	graveolens	30	37.1		25					-1.07197	0.0561259	0.687773	0.0054757
beilpe	Beilschmiedia	pendula	30	27.7	10.7143	143	-1.60954	0	1.23548	0	-0.184205	0.470301	0.40154	0
brosal	Brosimum	alicastrum	30	17.5		61					-3.93251	0	1.57419	0
calolo	Calophyllum	longifolium	30	95	53.6018	15	-1.91542	0.0301386	0.989638	0	-1.28331	0.130608	0.5441	0.0159001
chr2ca	Chrysophyllum	cainito	30	67.6	25.8312	15	-3.1408	0	1.68214	0	-1.67494	0.0404807	0.80395	0
cordal	Cordia	alliodora	20	30.5		57					-0.917711	0.00252366	0.566875	0.00126183
cordbi	Cordia	bicolor	16	30.1	15.2806	320	-0.968657	0	0.612785	0	0.00293978	0.920277	0.125709	0.0485269
cordla	Cordia	lasiocalyx	10	18.4		363					-1.11033	0	0.586855	0
cou2cu	Coussarea	curvigemmia	3	34.1	20.6266	1346	0.399817	0.00128205	-0.00342809	0.870513	0.777376	0	-0.115977	0
crotbi	Croton	billbergianus	5	10.4	5.03585	286	-1.49204	0	1.22619	0	-0.486441	0.0442087	0.573055	0
cuparu	Cupania	rufescens	20	84.8	40.7144	4	-0.691772	0.695425	1.50053	0.0222222	-0.338379	1	0.850998	0.191734
cupasy	Cupania	sylvatica	5	23.4		400					-0.406971	0.00859599	0.31512	0
dendar	Dendropanax	arboreus	30	41.3	27.566	38	-2.42549	0	0.906265	0	-1.76392	0	0.544455	0.00412159
des2pa	Desmopsis	panamensis	3	9.7		6499					-0.401073	0	0.23419	0
diptpa	Dipteryx	panamensis	30	40.2	16.8034	30	-3.90885	0	1.73564	0	-2.61354	0	0.946182	0
drypst	Drypetes	standleyi	20	32.3	15.7459	235	-1.14154	0	0.795535	0	-0.100353	0.617886	0.258559	0
eugeco	Eugenia	coloradensis	30	53.2		26					-2.71699	0.00120627	0.728467	0
eugeoe	Eugenia	oerstedeana	20	93.2	48.259	89	-0.205602	0.47807	0.114007	0.317982	0.449758	0.0975015	-0.153721	0.0840951
faraoc	Faramea	occidentalis	5	4.5		14374					-0.718737	0	0.477134	0
gar2in	Garcinia	intermedia	10	22.9		459					-0.296524	0.0728291	0.365186	0
geniam	Genipa	americana	30	21.2		10					-2.59886	0.00115274	1.89912	0
guapst	Guapira	standleyana	30	49.2	39.9082	63	-1.80029	0	0.630685	0	-1.46869	0	0.471697	0
guargr	Guarea	grandifolia	30	62		9					-1.16131	0.175955	1.18784	0
guargu	Guarea	guidonia	4	36.4	22.5691	1009	-0.239343	0.00533333	0.17771	0	0.154366	0.0578687	0.0599849	0.0225829
guatdu	Guatteria	dumetorum	30	65.6	37.2102	73	-1.60286	0	0.592406	0	-0.82525	0.0094086	0.221459	0.0376344
gustsu	Gustavia	superba	10	6.5	5.03585	604	-0.539095	0.0250855	1.30781	0	-0.278797	0.323144	1.14114	0
hassfl	Hasseltia	floribunda	8	13	8.94937	229	-2.28387	0	1.33064	0	-1.66513	0	0.996802	0
heisac	Heisteria	acuminata	5	87.2		70					-0.0149723	0.9106	0.0944078	0.35249
heisco	Heisteria	concinna	15	20.2	20.8339	312	-1.17417	0	0.548617	0	-1.13095	0	0.591152	0
hirttr	Hirtella	triandra	8	23.9	12.6998	1615	-0.595806	0	0.396823	0	0.00296811	0.845972	0.13139	0
huracr	Hura	crepitans	30	4.2		77					-4.08879	0	2.47373	0
ingama	Inga	marginata	30	68.7		60					-0.527982	0.161736	0.240562	0.0407627
jac1co	Jacaranda	copaia	30	32.3	25.7024	179	-0.523653	0.0109375	0.343035	0	-0.129286	0.581789	0.185942	0.0628525
lacmpa	Lacmellea	panamensis	16	60.6		57					-0.591974	0.0995993	0.295727	0.0183171
laetpr	Laetia	procera	20	150.5		10					0.125628	0.881021	-0.164843	0.514615
lindla	Lindackeria	laurina	10	63.3		34					-0.0891815	0.781176	0.311671	0.0870588
loncla	Lonchocarpus	latifolius	30	14.6		31					-4.67447	0	1.87058	0
luehse	Luehea	seemannii	30	28.7	26.7513	56	-2.68158	0	1.05755	0	-2.4638	0	0.998931	0
ochrpy	Ochroma	pyramidale	16	151.9		5					0.448303	0.590013	0.0385734	0.9159
ocotwh	Ocotea	whitei	30	45		122					0.17279	0.439499	0.0182725	0.894298
oenoma	Oenocarpus	mapora	8	9.4	7.25422	1753	-1.33688	0	0.692324	0	-1.04845	0	0.529075	0
ouralu	Ouratea	lucens	3	20.4		516					-0.657262	0	0.3329	0
picrla	Picramnia	latifolia	4	10.7		372					-1.67271	0	1.04769	0
pla1pi	Platymiscium	pinnatum	30	15.2	14.9033	29	-3.31889	0	1.87695	0	-3.16018	0	1.87458	0
pla2el	Platypodium	elegans	30	17	18.7573	18	-3.76009	0	1.8587	0	-3.73911	0	1.962	0
poular	Poulsenia	armata	30	82.7	20.6266	115	-0.763633	0	0.518108	0	0.9601	0	-0.314147	0.00131666
poutre	Pouteria	reticulata	30	43.5	21.1488	146	-2.07411	0	0.898855	0	-1.02457	0	0.375291	0
pri2co	Prioria	copaifera	60	2.8		134					-3.86954	0	2.82241	0
protte	Protium	tenuifolium	20	12.2	9.08462	300	-2.21832	0	1.32365	0	-1.76092	0	1.08738	0
pse1se	Pseudobombax	septenatum	40	35		6					-0.566557	0.852552	0.99993	0.0623819
pterro	Pterocarpus	rohrii	30	12.4	21.0433	3	-0.870695	0.416856	2.11652	0.0307517	-1.07839	0.220393	2.61489	0.00759975
quaras	Quararibea	asterolepis	30	20.1	13.0865	487	-1.48989	0	0.78077	0	-0.863721	0	0.473156	0
randar	Randia	armata	5	36.5	16.3068	548	-1.20951	0	0.583145	0	-0.288474	0.00472441	0.167901	0
rinosy	Rinorea	sylvatica	2	6.8		1783					0.114204	0.507842	-0.125384	0.125467
simaam	Simarouba	amara	30	39.4	31.8674	100	-1.32373	0	0.5492	0	-0.936127	0	0.388294	0
sloate	Sloanea	terniflora	40	61.9		20					-2.16955	0.0105973	0.373932	0.147399
socrex	Socratea	exorrhiza	8	65.1		424					1.25661	0	-0.451497	0
solaha	Solanum	hayesii	4	16.3		92					-0.86813	0	0.929879	0
sponmo	Spondias	mombin	30	74.7		24					0.453731	0.484165	0.23189	0.302738
sponra	Spondias	radlkoferi	30	74.2		38					-0.525595	0.248515	0.202426	0.182732
tab1gu	Tabebuia	guayacan	30	18.7	16.064	24	-3.69498	0	1.48759	0	-3.31636	0	1.34175	0
tab1ro	Tabebuia	rosea	30	37.2	33.6692	25	-1.57847	0.00260756	1.00665	0	-1.34618	0.0233196	0.887313	0
tab2ar	Tabernaemontana	arborea	30	14.3		239					-1.71616	0	1.03689	0
tachve	Tachigali	versicolor	70	28.5		21					-3.28312	0	1.50605	0
termam	Terminalia	amazonia	30	114.2	96.697	15	-0.25681	0.899882	0.117644	0.709069	-0.412471	0.74833	0.0044785	0.933185
termob	Terminalia	oblonga	30	31.8		33					-0.0348465	0.942893	0.079915	0.784264
tet2pa	Tetragastris	panamensis	30	25.8	15.6674	196	-1.90851	0	0.970105	0	-1.12727	0	0.566283	0
tratas	Trattinnickia	aspera	30	106.1	124.784	23	0.263446	0.877462	0.0987828	0.601751	-0.312716	0.606566	0.170028	0.415842
tri2pa	Trichilia	pallida	8	35.8		196					-0.35579	0.0452055	0.131867	0.116438
tri2tu	Trichilia	tuberculata	30	8.9	11.2075	608	-1.37895	0	0.719854	0	-1.7655	0	0.999782	0
tri4ga	Trichospermum	galeottii	8	89		2					-0.10496	1	0.735905	0.639496
tripcu	Triplaris	cumingiana	20	14.5	10.822	91	-2.16383	0	1.30605	0	-1.67518	0	1.05274	0
unonpi	Unonopsis	pittieri	8	21.7	5.90963	261	-2.72941	0	1.60408	0	-0.896838	0	0.44911	0
virose	Virola	sebifera	20	36.1	33.0025	359	-0.849505	0	0.284416	0	-0.695459	0	0.258267	0
virosp	Virola	multiflora	30	45.3		14					-1.39822	0.130244	0.808772	0.0137758
virosu	Virola	surinamensis	30	66.5		111					-0.0752707	0.77533	0.161817	0.0415356
xyl1ma	Xylopia	macrantha	10	12.1		427					-0.517255	0.00820793	0.700454	0
zantbe	Zanthoxylum	ekmanii	30		104.751	93	1.27135	0	-0.647582	0

### Sheet: Metadata
Explanation of variables:
SpeciesCode		The standard species code in the BCI dataset
Genus
Species
Rep_Threshold		The reproductive threshold of the species (CM DBH). We use 2/3 of that
HML2001Distance		Mean disperal distance as Estimated by Muller-Landau 2001
HML2008DistanceFit		Mean disperal distance as Estimated by Muller-Landau et al. 2008
abd_adults_2015		Abundance of adults of this species: living individualsabove 2/3 of the reproductive threshold in 2015
EA(20) HML2008		Excess neighborhood Abunance within 20 metes, EA(20), based on the HML2008 kernel, standard null model
EA(20) HML2008 Pvalue		P value of the above
ED (mean) HML2008		Excess (mean) nearest neighbor distance, EA (mean), based on the HML2008 kernel and the standard null
ED (mean) HML2008 Pvalue		P value of the above
EA(20) HML2001		Excess neighborhood Abunance within 20 metes, EA(20), based on the HML2001 kernel, standard null model
EA(20) HML2001 Pval		P value of the above
ED (mean) HML2001		Excess (mean) nearest neighbor distance, EA (mean), based on the HML2001 kernel and the standard null
ED (mean) HML2001 Pval		P value of the above
Comments:
Values are missing if the relevent dispersal kernel was not estimated for a given species.
A P value of zro indicates that no null realization had comparable level of the statistic, which means P < 0.01
