## Supplementary material for "Pervasive species-specific repulsion among adult tropical trees": Code appendix: Tree_data_reduced.xlsx

### Sheet: bci spplist
Species code	Genus	Species	Family	Rep. threshold	HML2001 distance	HML2008 alpha fitted	HML2008 alpha lowCI	HML2008 alpha highCI	Commnts on HML2008	HML2008 distance fit	HML2008 distance lowCI	HML2008 distance highCI	k_2001	k_2008
alchco	Alchornea	costaricensis	Euphorbiaceae	20	12								0.12
anacex	Anacardium	excelsum	Anacardiaceae	60	25.9	4.9	4.27	5.33		18.2029	13.2843	22.5691	0.2	0.131
apeime	Apeiba	aspera	Tiliaceae	30	8.4								0.05
ast1st	Astrocaryum	standleyanum	Arecaceae	8	12.3								0.07
ast2gr	Astronium	graveolens	Anacardiaceae	30	37.1								0.13
beilpe	Beilschmiedia	pendula	Lauraceae	30	27.7	3.84	3.49	4.16		10.7143	8.99423	12.5734	0.32	0.211
brosal	Brosimum	alicastrum	Moraceae	30	17.5								0.21
calolo	Calophyllum	longifolium	Clusiaceae	30	95	7.06	6.09	8.04		53.6018	33.0025	87.4951	0.18	0.024
chr2ca	Chrysophyllum	cainito	Sapotaceae	30	67.6	5.6	4.78	6.15		25.8312	17.1429	34.0076	0.27	0.058
cordal	Cordia	alliodora	Boraginaceae	20	30.5								0.19
cordbi	Cordia	bicolor	Boraginaceae	16	30.1	4.55	4.17	4.88		15.2806	12.6364	18.0218	0.22	0.067
cordla	Cordia	lasiocalyx	Boraginaceae	10	18.4								0.32
cou2cu	Coussarea	curvigemmia	Rubiaceae	3	34.1	5.15	4.57	5.73		20.6266	15.4342	27.566	0.26	0.073
crotbi	Croton	billbergianus	Euphorbiaceae	5	10.4	2.33	1.2	3.11		5.03585	2.86218	7.43786	0.21	0.21
cuparu	Cupania	rufescens	Sapindaceae	20	84.8	6.51	5.53	7.45		40.7144	24.9427	65.1429	0.29	0.283
cupasy	Cupania	sylvatica	Sapindaceae	5	23.4								3.74
dendar	Dendropanax	arboreus	Araliaceae	30	41.3	5.73	5.27	6.11		27.566	21.9021	33.3342	0.43	0.061
des2pa	Desmopsis	panamensis	Annonaceae	3	9.7								0.26
diptpa	Dipteryx	panamensis	Fabaceae:Faboid.	30	40.2	4.74	4.33	5.1	in HML2008: Dipteryx oleifera	16.8034	13.6889	20.1174	0.21	0.27
drypst	Drypetes	standleyi	Euphorbiaceae	20	32.3	4.61	3.55	5.34		15.7459	9.26814	22.6823	0.12	0.055
eugeco	Eugenia	coloradensis	Myrtaceae	30	53.2								0.19
eugeoe	Eugenia	oerstedeana	Myrtaceae	20	93.2	6.85	6.35	7.69		48.259	37.5842	73.4484	0.43	0.066
faraoc	Faramea	occidentalis	Rubiaceae	5	4.5								0.84
gar2in	Garcinia	intermedia	Clusiaceae	10	22.9								0.16
geniam	Genipa	americana	Rubiaceae	30	21.2								0.11
guapst	Guapira	standleyana	Nyctaginaceae	30	49.2	6.47	5.96	6.99		39.9082	30.9256	51.7582	0.2	0.043
guargr	Guarea	grandifolia	Meliaceae	30	62								0.1
guargu	Guarea	guidonia	Meliaceae	4	36.4	5.33	4.97	5.69		22.5691	18.8513	27.0201	0.63	0.163
guatdu	Guatteria	dumetorum	Annonaceae	30	65.6	6.33	6.09	6.56		37.2102	33.0025	41.7451	0.83	0.204
gustsu	Gustavia	superba	Lecythidaceae	10	6.5	2.33	1.59	3		5.03585	3.47844	7.03982	1.21	0.054
hassfl	Hasseltia	floribunda	Flacourtiaceae	8	13	3.48	2.82	3.99		8.94937	6.43391	11.5488	0.18	0.033
heisac	Heisteria	acuminata	Olacaceae	5	87.2								0.15
heisco	Heisteria	concinna	Olacaceae	15	20.2	5.17	4.77	5.57		20.8339	17.0574	25.4466	0.34	0.077
hirttr	Hirtella	triandra	Chrysobalanaceae	8	23.9	4.18	3.84	4.53		12.6998	10.7143	15.1285	0.26	0.135
huracr	Hura	crepitans	Euphorbiaceae	30	4.2								0.36
ingama	Inga	marginata	Fabaceae:Mimos.	30	68.7								0.3
jac1co	Jacaranda	copaia	Bignoniaceae	30	32.3	5.59	5.46	5.71	Not seed data only	25.7024	24.0848	27.2917	1.87	0.548
lacmpa	Lacmellea	panamensis	Apocynaceae	16	60.6								0.18
laetpr	Laetia	procera	Flacourtiaceae	20	150.5								0.02
lindla	Lindackeria	laurina	Flacourtiaceae	10	63.3								0.1
loncla	Lonchocarpus	latifolius	Fabaceae:Faboid.	30	14.6								0.17
luehse	Luehea	seemannii	Tiliaceae	30	28.7	5.67	5.54	5.78		26.7513	25.0678	28.2638	0.96	0.698
ochrpy	Ochroma	pyramidale	Bombacaceae	16	151.9								0.32
ocotwh	Ocotea	whitei	Lauraceae	30	45								0.11
oenoma	Oenocarpus	mapora	Arecaceae	8	9.4	3.06	2.7	3.39		7.25422	6.05923	8.55557	0.34	0.082
ouralu	Ouratea	lucens	Ochnaceae	3	20.4								0.13
picrla	Picramnia	latifolia	Picramniaceae	4	10.7								0.03
pla1pi	Platymiscium	pinnatum	Fabaceae:Faboid.	30	15.2	4.5	3.81	5.02		14.9033	10.5548	19.3285	0.52	0.285
pla2el	Platypodium	elegans	Fabaceae:Faboid.	30	17	4.96	4.47	5.38		18.7573	14.6814	23.1405	0.29	0.182
poular	Poulsenia	armata	Moraceae	30	82.7	5.15	4.48	5.72		20.6266	14.755	27.4285	0.23	0.048
poutre	Pouteria	reticulata	Sapotaceae	30	43.5	5.2	4.44	5.81		21.1488	14.4628	28.691	0.26	0.048
pri2co	Prioria	copaifera	Fabaceae:Caesal.	60	2.8								0.52
protte	Protium	tenuifolium	Burseraceae	20	12.2	3.51	2.73	4.04		9.08462	6.1508	11.8412	0.32	0.072
pse1se	Pseudobombax	septenatum	Bombacaceae	40	35								0.18
pterro	Pterocarpus	rohrii	Fabaceae:Faboid.	30	12.4	5.19	3.88	5.92		21.0433	10.9308	30.3132	0.16	0.118
quaras	Quararibea	asterolepis	Bombacaceae	30	20.1	4.24	4.02	4.48		13.0865	11.7234	14.755	0.46	0.165
randar	Randia	armata	Rubiaceae	5	36.5	4.68	4.3	5.1		16.3068	13.4851	20.1174	0.28	0.04
rinosy	Rinorea	sylvatica	Violaceae	2	6.8								0.16
simaam	Simarouba	amara	Simaroubaceae	30	39.4	6.02	5.59	6.44		31.8674	25.7024	39.3141	0.21	0.082
sloate	Sloanea	terniflora	Elaeocarpaceae	40	61.9								0.09
socrex	Socratea	exorrhiza	Arecaceae	8	65.1								0.09
solaha	Solanum	hayesii	Solanaceae	4	16.3								0.02
sponmo	Spondias	mombin	Anacardiaceae	30	74.7								0.28
sponra	Spondias	radlkoferi	Anacardiaceae	30	74.2								0.15
tab1gu	Tabebuia	guayacan	Bignoniaceae	30	18.7	4.65	4.06	5.13	Not seed data only	16.064	11.9602	20.4214	0.68	0.103
tab1ro	Tabebuia	rosea	Bignoniaceae	30	37.2	6.13	5.94	6.3	Not seed data only	33.6692	30.6178	36.6562	0.45	0.389
tab2ar	Tabernaemontana	arborea	Apocynaceae	30	14.3								0.42
tachve	Tachigali	versicolor	Fabaceae:Caesal.	70	28.5								0.15
termam	Terminalia	amazonia	Combretaceae	30	114.2	8.24	8.1	8.4		96.697	90.1597	104.751	0.49	0.909
termob	Terminalia	oblonga	Combretaceae	30	31.8								0.27
tet2pa	Tetragastris	panamensis	Burseraceae	30	25.8	4.6	4.23	4.95		15.6674	13.0213	18.6637	0.29	0.1
tratas	Trattinnickia	aspera	Burseraceae	30	106.1	8.75	8.12	9.63		124.784	91.0658	193.753	0.16	0.09
tri2pa	Trichilia	pallida	Meliaceae	8	35.8								0.18
tri2tu	Trichilia	tuberculata	Meliaceae	30	8.9	3.93	3.78	4.08		11.2075	10.3977	12.0804	0.43	0.291
tri4ga	Trichospermum	galeottii	Tiliaceae	8	89								0.51
tripcu	Triplaris	cumingiana	Polygonaceae	20	14.5	3.86	3.39	4.24		10.822	8.55557	13.0865	0.66	0.253
unonpi	Unonopsis	pittieri	Annonaceae	8	21.7	2.65	1.65	3.37		5.90963	3.58437	8.47044	0.3	0.071
virose	Virola	sebifera	Myristicaceae	20	36.1	6.09	5.74	6.43		33.0025	27.7042	39.118	0.15	0.072
virosp	Virola	multiflora	Myristicaceae	30	45.3								0.28
virosu	Virola	surinamensis	Myristicaceae	30	66.5								0.35
xyl1ma	Xylopia	macrantha	Annonaceae	10	12.1								0.31
zantbe	Zanthoxylum	ekmanii	Rutaceae	30		8.4	7.61	9.56		104.751	70.5684	187.089		0.073
